# Metabolic potential for reductive acetogenesis and a novel energy-converting [NiFe] hydrogenase in *Bathyarchaeia* from termite guts – a genome-centric analysis

**DOI:** 10.1101/2020.12.10.419648

**Authors:** Hui Qi Loh, Vincent Hervé, Andreas Brune

**Author notes:** **Correspondence:** Andreas Brune.

## Abstract

Symbiotic digestion of lignocellulose in the hindgut of higher termites is mediated by a diverse assemblage of bacteria and archaea. During a large-scale metagenomic study, we reconstructed 15 metagenome-assembled genomes (MAGs) of *Bathyarchaeia* that represent two distinct lineages in subgroup 6 (formerly MCG-6) unique to termite guts. One lineage (TB2; *Candidatus* Termitimicrobium) encodes all enzymes required for reductive acetogenesis from H_2_ and CO_2_ via an archaeal variant of the Wood**–**Ljungdahl pathway. This includes a novel 11-subunit hydrogenase, which possesses the genomic architecture of the respiratory Fpo-complex of other archaea but whose catalytic subunit is phylogenetically related to and shares the conserved [NiFe] cofactor-binding motif with [NiFe] hydrogenases of subgroup 4g. We propose that this novel Fpo-like hydrogenase provides the reduced ferredoxin required for CO_2_ reduction and is driven by the electrochemical membrane potential generated from the ATP conserved by substrate-level phosphorylation. Members of the other lineage (TB1; *Candidatus* Termiticorpusculum) are not capable of lithotrophic acetogenesis because they consistently lack hydrogenases and/or methylene-tetrahydromethanopterin reductase, a key enzyme of the pathway. Both lineages have the genomic capacity to reduce ferredoxin by oxidizing amino acids and might conduct methylotrophic acetogenesis using unidentified methylated compound(s). Our results indicate that *Bathyarchaeia* of subgroup 6 contribute to acetate formation in the guts of higher termites and substantiate the genomic evidence for reductive acetogenesis from organic substrates, including methylated compounds, in other uncultured representatives of the phylum.
