## Supplementary Table S2 for "Metabolic potential for reductive acetogenesis and a novel energy-converting [NiFe] hydrogenase in *Bathyarchaeia* from termite guts – a genome-centric analysis"

### Sheet: bathyarchaeota_quality_summary
Table S1. Taxonomic assignment and characteristics of the bathyarchaeotal MAGs from termite guts.
Phylotype	Bin ID	Silva 132 taxonomy	GTDB taxonomy	CheckM genome taxonomy	Host	Gut compartment	Diet	Metagenome	IMG genome ID	SRA accession number	WGS accession number	Biosample accession number	Completeness (%)	Contamination (%)	Assembly size (bp)	# contigs	N50 (contigs)	Longest contig (bp)	# scaffolds	N50 (scaffolds)	Longest scaffold (bp)	GC (%)	Coding density (%)	Predicted genes	GTDB AAI (%)	GTDB Red value
1	Co191P1_bin46	Archaea;Bathyarchaeota;Bathyarchaeia;incertae sedis;Termite group;unclassified;unclassified;	Archaea;Crenarchaeota;Bathyarchaeia;B26-1;UBA233;unclassified;unclassified	Archaea;Bathyarchaeota;unclassified;unclassified;unclassified;unclassified;unclassified;	Cornitermes sp.	P1	litter	Co191P1	2772190988	SRR9983782	WQRU00000000	SAMN12581627	95.79	5.68	1762101	159	15861	33235	159	9346	33235	37.8	79.57	1772	88.82	0.888232
1	Co191P3_bin4	Archaea;Bathyarchaeota;Bathyarchaeia;incertae sedis;Termite group;unclassified;unclassified;	Archaea;Crenarchaeota;Bathyarchaeia;B26-1;UBA233;unclassified;unclassified	Archaea;Bathyarchaeota;unclassified;unclassified;unclassified;unclassified;unclassified;	Cornitermes sp.	P3	litter	Co191P3	2772190974	SRR9983682	WQSY00000000	SAMN12581657	99.07	4.21	1808297	212	12801	45073	212	15861	45073	37.9	79.98	1717	95.02	0.889287
1	Co191P4_bin18	Archaea;Bathyarchaeota;Bathyarchaeia;incertae sedis;Termite group;unclassified;unclassified;	Archaea;Crenarchaeota;Bathyarchaeia;B26-1;UBA233;unclassified;unclassified	Archaea;Bathyarchaeota;unclassified;unclassified;unclassified;unclassified;unclassified;	Cornitermes sp.	P4	litter	Co191P4	2772190976	SRR9983853	WQTO00000000	SAMN12581673	99.07	4.21	1994150	140	22817	38825	140	12801	38825	43.4	82.89	1899	95.55	0.889015
2	Emb289P3_bin80	Archaea;Bathyarchaeota;Bathyarchaeia;incertae sedis;Termite group;unclassified;unclassified;	Archaea;Crenarchaeota;Bathyarchaeia;B26-1;UBA233;unclassified;unclassified	Archaea;Bathyarchaeota;unclassified;unclassified;unclassified;unclassified;unclassified;	Embiratermes neotenicus	P3	humus	Emb289P3	2772190992	SRR9983740	WQYG00000000	SAMN12581795	96.26	6.31	2128005	107	30097	83615	107	18716	83615	43.3	83.29	2062	92.53	0.885943
3	Lab288P3_bin115	Archaea;Bathyarchaeota;Bathyarchaeia;incertae sedis;Termite group;unclassified;unclassified;	Archaea;Crenarchaeota;Bathyarchaeia;B26-1;UBA233;unclassified;unclassified	Archaea;Bathyarchaeota;unclassified;unclassified;unclassified;unclassified;unclassified;	Labiotermes labralis	P3	soil	Lab288P3	2772190995	SRR9983975	WRCG00000000	SAMN12581899	91.52	3.27	1167853	173	12206	20285	173	7289	20285	38.9	82.59	1242	87.26	0.887114
3	Lab288P4_bin25	Archaea;Bathyarchaeota;Bathyarchaeia;incertae sedis;Termite group;unclassified;unclassified;	Archaea;Crenarchaeota;Bathyarchaeia;B26-1;UBA233;unclassified;unclassified	Archaea;Bathyarchaeota;unclassified;unclassified;unclassified;unclassified;unclassified;	Labiotermes labralis	P4	soil	Lab288P4	2772190997	SRR9983756	WREZ00000000	SAMN12581970	96.19	3.27	1375305	163	18716	22916	163	7131	22916	39	82.46	1455	90.32	0.886973
4	Th196P4_bin19	Archaea;Bathyarchaeota;Bathyarchaeia;incertae sedis;Termite group;unclassified;unclassified;	Archaea;Crenarchaeota;Bathyarchaeia;B26-1;UBA233;unclassified;unclassified	Archaea;Bathyarchaeota;unclassified;unclassified;unclassified;unclassified;unclassified;	Termes hospes	P4	humus	Th196P4	2772191001	SRR9983627	WRNB00000000	SAMN12582180	99.07	3.74	2287482	123	5525	71828	123	20545	71829	38.5	84.46	2201	95.98	0.885514
5	Nc150P3_bin14	Archaea;Bathyarchaeota;Bathyarchaeia;incertae sedis;Termite group;unclassified;unclassified;	Archaea;Crenarchaeota;Bathyarchaeia;B26-1;UBA233;unclassified;unclassified	Archaea;Bathyarchaeota;unclassified;unclassified;unclassified;unclassified;unclassified;	Nasutitermes corniger	P3	wood	Nc150P3	2772190999	SRR9983637	WRGI00000000	SAMN12582005	63.84	2.34	656967	230	9343	14870	230	5525	14870	37.8	80.16	772	59.48	0.884326
5	Nc150P4_bin1	Archaea;Bathyarchaeota;Bathyarchaeia;incertae sedis;Termite group;unclassified;unclassified;	Archaea;Crenarchaeota;Bathyarchaeia;B26-1;UBA233;unclassified;unclassified	Archaea;Bathyarchaeota;unclassified;unclassified;unclassified;unclassified;unclassified;	Nasutitermes corniger	P4	wood	Nc150P4	2772190998	SRR9983641	WRGM00000000	SAMN12582009	98.13	4.67	1587817	190	7289	37405	190	12206	37405	38.2	86.88	1621	93.4	0.886618
6	Cu122P1_bin20	Archaea;Bathyarchaeota;Bathyarchaeia;incertae sedis;Termite group;unclassified;unclassified;	Archaea;Crenarchaeota;Bathyarchaeia;B26-1;UBA233;unclassified;unclassified	Archaea;Bathyarchaeota;unclassified;unclassified;unclassified;unclassified;unclassified;	Cubitermes ugandensis	P1	soil	Cu122P1	2772190989	SRR9983906	WQTR00000000	SAMN12581676	90.03	8.88	1504932	128	30852	30794	128	7872	30794	43	83.24	1628	83.88	0.880437
7	Nt197P4_bin22	Archaea;Bathyarchaeota;Bathyarchaeia;incertae sedis;Termite group;unclassified;unclassified;	Archaea;Crenarchaeota;Bathyarchaeia;B26-1;UBA233;unclassified;unclassified	Archaea;Bathyarchaeota;unclassified;unclassified;unclassified;unclassified;unclassified;	Neocapritermes taracua	P4	humus	Nt197P4	2772191000	SRR9983807	WRJX00000000	SAMN12582098	99.07	4.67	2179374	227	7872	209052	227	32488	209052	37.4	84.22	2153	95.71	0.890353
8	Emb289P1_bin127	Archaea;Bathyarchaeota;Bathyarchaeia;incertae sedis;Termite group;unclassified;unclassified;	Archaea;Crenarchaeota;Bathyarchaeia;B26-1;UBA233;unclassified;unclassified	Archaea;Bathyarchaeota;unclassified;unclassified;unclassified;unclassified;unclassified;	Embiratermes neotenicus	P1	humus	Emb289P1	2772190990	SRR9984186	WQVG00000000	SAMN12581717	99.07	1.87	2139595	105	32488	148276	105	22817	148276	39.3	82.78	2162	94.01	0.951343
8	Emb289P3_bin109	Archaea;Bathyarchaeota;Bathyarchaeia;incertae sedis;Termite group;unclassified;unclassified;	Archaea;Crenarchaeota;Bathyarchaeia;B26-1;UBA233;unclassified;unclassified	Archaea;Bathyarchaeota;unclassified;unclassified;unclassified;unclassified;unclassified;	Embiratermes neotenicus	P3	humus	Emb289P3	2772190991	SRR9983695	WQWQ00000000	SAMN12581753	96.26	2.8	2080780	173	20545	173657	173	23795	173657	35.6	74.89	2055	90.77	0.95143
9	Lab288P3_bin169	Archaea;Bathyarchaeota;Bathyarchaeia;incertae sedis;Termite group;unclassified;unclassified;	Archaea;Crenarchaeota;Bathyarchaeia;B26-1;UBA233;unclassified;unclassified	Archaea;Bathyarchaeota;unclassified;unclassified;unclassified;unclassified;unclassified;	Labiotermes labralis	P3	soil	Lab288P3	2772190994	SRR9983967	WRCX00000000	SAMN12581916	98.6	2.8	2243011	121	23795	121502	121	30097	121502	43.4	83.09	2269	95.57	0.950408
9	Lab288P4_bin61	Archaea;Bathyarchaeota;Bathyarchaeia;incertae sedis;Termite group;unclassified;unclassified;	Archaea;Crenarchaeota;Bathyarchaeia;B26-1;UBA233;unclassified;unclassified	Archaea;Bathyarchaeota;unclassified;unclassified;unclassified;unclassified;unclassified;	Labiotermes labralis	P4	soil	Lab288P4	2772190996	SRR9983652	WRFL00000000	SAMN12581982	99.07	3.74	2504117	225	7131	121505	225	30852	121505	38.1	85.06	2483	95.75	0.950377
